# Tsetse RNA Virome: Novel Iflavirus Genomes in *Glossina morsitans* and Other Tsetse Species

**DOI:** 10.1101/2021.10.23.465572

**Authors:** M Manni, EM Zdobnov

## Abstract

Tsetse flies (*Glossina* spp.) are vectors of Human and Animal African trypanosomiasis. The tsetse microbiome has been extensively studied in the context of bacterial endosymbiont-host interactions, however, remarkably little is known about the tsetse virome with only one well-characterized DNA virus, the salivary gland hypertrophy virus (SGHV). Here we report the genomes of four iflaviruses identified in tsetse flies and their distribution in public RNA-seq libraries, mainly from laboratory colonies. Strikingly, the iflavirus identified in *G. morsitans*, provisionally named Glossina iflavirus 1 (GliflaV1), is present in all 136 RNA-seq libraries of *G. morsitans* maintained at different institutions, and displays a broad tissue tropism and high abundance, reaching up to 15% of library content. Its ubiquitous distribution and presence in the reproductive tissues, intrauterine larvae, and teneral flies suggest it is part of the initial core microbiota maternally transmitted to the progeny. None of the *G. morsitans* samples harbor iflaviruses identified in the other three, more closely related, tsetse species which, conversely, do not harbor the iflavirus from *G. morsitans*. Though apparently asymptomatic, these infections may influence tsetse host fitness, developmental or biological processes which might be relevant in the context of tsetse population control strategies, mass rearing, and paratransgenesis, and open up new opportunities to study the quadripartite system of interactions among the invertebrate host, the parasitic protozoan, and both viral and bacterial symbionts.
