## Supplementary Table 2 for "Tsetse RNA Virome: Novel Iflavirus Genomes in *Glossina morsitans* and Other Tsetse Species"

### Sheet: Sheet 1
Table 1
Accession	organism/host	virus name	coverage	breadth of coverage	median_fold	read_length	mapping_reads	quality_filtered_reads	total_reads	abundance (Percentage of quality_filtered library)	BioProject	BioSample	tissue	other_metadata	Sample.Name	Assay.Type	AvgSpotLen	Bases	Bytes	Center.Name	Consent	Experiment	Instrument	LibraryLayout	LibrarySelection	LibrarySource	Platform	ReleaseDate	SRA.Study	Library.Name	sex	collection_date	geo_loc_name	Isolation_source	infection	publication
SRR3279910	Glossina palpalis gambiensis	Glossina_iflavirus_4	2800.3	100	1669	100	281898	41106354	51557354	0.686	PRJNA176017	SAMN04572756			616511	RNA-Seq	200	5155735400	3164052280	WUGSC	public	SRX1653529	Illumina HiSeq 2000	PAIRED	unspecified	TRANSCRIPTOMIC	ILLUMINA	2016-03-22T00:00:00Z	SRP015954	2889063177						(Attardo et al. 2019)
SRR606342	Glossina palpalis gambiensis	Glossina_iflavirus_4	685.2	100	659	100	68956	42028130	58030920	0.164	PRJNA176017	SAMN01779641		Larva	146458	WGS	200	5803092000	4027775244	WUGSC	public	SRX200679	Illumina HiSeq 2000	PAIRED	unspecified	TRANSCRIPTOMIC	ILLUMINA	2012-10-23T00:00:00Z	SRP015954	2882520112						(Attardo et al. 2019)
SRR3279914	Glossina palpalis gambiensis	Glossina_iflavirus_4	4048	100	2214	100	407269	55118476	69539454	0.739	PRJNA176017	SAMN04572761			616531	RNA-Seq	200	6953945400	4610301913	WUGSC	public	SRX1653544	Illumina HiSeq 2000	PAIRED	unspecified	TRANSCRIPTOMIC	ILLUMINA	2016-03-22T00:00:00Z	SRP015954	2889761640						(Attardo et al. 2019)
SRR3290157	Glossina palpalis gambiensis	Glossina_iflavirus_4	2389.8	100	736	100	240465	56820940	71982830	0.423	PRJNA176017	SAMN04572758			616519	RNA-Seq	200	7198283000	4786957827	WUGSC	public	SRX1653541	Illumina HiSeq 2000	PAIRED	unspecified	TRANSCRIPTOMIC	ILLUMINA	2016-03-24T00:00:00Z	SRP015954	2889761639						(Attardo et al. 2019)
SRR606403	Glossina palpalis gambiensis	Glossina_iflavirus_4	26183.7	100	14186	100	2633358	66090408	87910402	3.984	PRJNA176017	SAMN01779639		Male	146482	WGS	200	8791040200	6053247206	WUGSC	public	SRX200680	Illumina HiSeq 2000	PAIRED	unspecified	TRANSCRIPTOMIC	ILLUMINA	2012-10-23T00:00:00Z	SRP015954	2882520037						(Attardo et al. 2019)
SRR606425	Glossina palpalis gambiensis	Glossina_iflavirus_4	16383.8	100	12169	100	1647860	73164882	99374176	2.252	PRJNA176017	SAMN01779640		Female	146450	WGS	200	9937417600	6876779098	WUGSC	public	SRX200681	Illumina HiSeq 2000	PAIRED	unspecified	TRANSCRIPTOMIC	ILLUMINA	2012-10-23T00:00:00Z	SRP015954	2882520012						(Attardo et al. 2019)
SRR606426	Glossina palpalis gambiensis	Glossina_iflavirus_4	832.9	100	744	100	83798	73682598	100655362	0.114	PRJNA176017	SAMN01779642		Pupea	146454	WGS	200	10065536200	6941500551	WUGSC	public	SRX200682	Illumina HiSeq 2000	PAIRED	unspecified	TRANSCRIPTOMIC	ILLUMINA	2012-10-23T00:00:00Z	SRP015954	2882520240						(Attardo et al. 2019)
SRR3290156	Glossina palpalis gambiensis	Glossina_iflavirus_4	852	100	667	100	85720	74606460	103779354	0.115	PRJNA176017	SAMN04572752			616495	RNA-Seq	200	10377935400	7107622666	WUGSC	public	SRX1653525	Illumina HiSeq 2000	PAIRED	unspecified	TRANSCRIPTOMIC	ILLUMINA	2016-03-24T00:00:00Z	SRP015954	2888868537						(Attardo et al. 2019)
SRR3279907	Glossina palpalis gambiensis	Glossina_iflavirus_4	19862.2	100	13069	100	1997979	78930718	107456358	2.531	PRJNA176017	SAMN04572754			616503	RNA-Seq	200	10745635800	7360092888	WUGSC	public	SRX1653527	Illumina HiSeq 2000	PAIRED	unspecified	TRANSCRIPTOMIC	ILLUMINA	2016-03-22T00:00:00Z	SRP015954	2888868539						(Attardo et al. 2019)
SRR3290158	Glossina palpalis gambiensis	Glossina_iflavirus_4	242.3	100	111	100	24389	79862474	110173154	0.031	PRJNA176017	SAMN04572755			616507	RNA-Seq	200	11017315400	7537869764	WUGSC	public	SRX1653528	Illumina HiSeq 2000	PAIRED	unspecified	TRANSCRIPTOMIC	ILLUMINA	2016-03-24T00:00:00Z	SRP015954	2888868538						(Attardo et al. 2019)
SRR3290155	Glossina palpalis gambiensis	Glossina_iflavirus_4	1202.5	100	694	100	120929	78400454	110900066	0.154	PRJNA176017	SAMN04572753			616499	RNA-Seq	200	11090006600	7571392849	WUGSC	public	SRX1653526	Illumina HiSeq 2000	PAIRED	unspecified	TRANSCRIPTOMIC	ILLUMINA	2016-03-24T00:00:00Z	SRP015954	2888868540						(Attardo et al. 2019)
SRR1569171	Glossina palpalis gambiensis	Glossina_iflavirus_4	6285.7	100	4245	100	631641	45849832	61265342	1.378	PRJNA260242	SAMN03019596	midgut	sample2 non infected tsetse flies	sample2	RNA-Seq	200	6126534200	4090608365	IRD	public	SRX695763	Illumina HiSeq 2000	PAIRED	cDNA	METATRANSCRIPTOMIC	ILLUMINA	2015-09-09T00:00:00Z	SRP046074		female					(Hamidou Soumana et al. 2015)
SRR1569166	Glossina palpalis gambiensis	Glossina_iflavirus_4	5886.5	100	4011	100	591619	50978116	65453454	1.161	PRJNA260242	SAMN03019593	midgut	sample10 infected tsetse flies	sample10	RNA-Seq	200	6545345400	4340632576	IRD	public	SRX695760	Illumina HiSeq 2000	PAIRED	cDNA	METATRANSCRIPTOMIC	ILLUMINA	2015-09-09T00:00:00Z	SRP046074		female					(Hamidou Soumana et al. 2015)
SRR1569165	Glossina palpalis gambiensis	Glossina_iflavirus_4	6385.7	100	4421	100	641836	49643318	66319300	1.293	PRJNA260242	SAMN03019595	midgut	sample1 non infected tsetse flies	sample1	RNA-Seq	200	6631930000	4434865724	IRD	public	SRX695762	Illumina HiSeq 2000	PAIRED	cDNA	METATRANSCRIPTOMIC	ILLUMINA	2015-09-09T00:00:00Z	SRP046074		female					(Hamidou Soumana et al. 2015)
SRR1569170	Glossina palpalis gambiensis	Glossina_iflavirus_4	10666.5	100	8497	100	1071998	51973844	66773292	2.063	PRJNA260242	SAMN03019594	midgut	sample20 infected tsetse flies	sample20	RNA-Seq	200	6677329200	4398762809	IRD	public	SRX695761	Illumina HiSeq 2000	PAIRED	cDNA	METATRANSCRIPTOMIC	ILLUMINA	2015-09-09T00:00:00Z	SRP046074		female					(Hamidou Soumana et al. 2015)
SRR1569167	Glossina palpalis gambiensis	Glossina_iflavirus_4	7433.8	100	5328	100	747037	56265230	72005192	1.328	PRJNA260242	SAMN03019591	midgut	sample6 non infected tsetse flies	sample6	RNA-Seq	200	7200519200	4742824830	IRD	public	SRX695756	Illumina HiSeq 2000	PAIRED	cDNA	METATRANSCRIPTOMIC	ILLUMINA	2015-09-09T00:00:00Z	SRP046074		female					(Hamidou Soumana et al. 2015)
SRR1569161	Glossina palpalis gambiensis	Glossina_iflavirus_4	3940.5	100	2778	100	397065	57645252	76385384	0.689	PRJNA260242	SAMN03019588	midgut	4A (NI) non infected tsetse flies	4A (NI)	RNA-Seq	200	7638538400	5019232570	IRD	public	SRX695752	Illumina HiSeq 2000	PAIRED	cDNA	METATRANSCRIPTOMIC	ILLUMINA	2015-09-09T00:00:00Z	SRP046074		female					(Hamidou Soumana et al. 2015)
SRR1569163	Glossina palpalis gambiensis	Glossina_iflavirus_4	5130	100	3240	100	516771	60817020	81174708	0.85	PRJNA260242	SAMN03019590	midgut	3I infected tsetse flies	3I	RNA-Seq	200	8117470800	5333844091	IRD	public	SRX695755	Illumina HiSeq 2000	PAIRED	cDNA	METATRANSCRIPTOMIC	ILLUMINA	2015-09-09T00:00:00Z	SRP046074		female					(Hamidou Soumana et al. 2015)
SRR1569168	Glossina palpalis gambiensis	Glossina_iflavirus_4	14249.3	100	10522	100	1432016	64904608	82307160	2.206	PRJNA260242	SAMN03019592	midgut	sample7 non infected tsetse flies	sample7	RNA-Seq	200	8230716000	5408661905	IRD	public	SRX695758	Illumina HiSeq 2000	PAIRED	cDNA	METATRANSCRIPTOMIC	ILLUMINA	2015-09-09T00:00:00Z	SRP046074		female					(Hamidou Soumana et al. 2015)
SRR1569159	Glossina palpalis gambiensis	Glossina_iflavirus_4	5397.6	100	3797	100	543267	62849344	83764340	0.864	PRJNA260242	SAMN03019587	midgut	3A (NI)	3A (NI)	RNA-Seq	200	8376434000	5515948678	IRD	public	SRX695750	Illumina HiSeq 2000	PAIRED	cDNA	METATRANSCRIPTOMIC	ILLUMINA	2015-09-09T00:00:00Z	SRP046074		female				non-infected tsetse flies	(Hamidou Soumana et al. 2015)
SRR1569173	Glossina palpalis gambiensis	Glossina_iflavirus_4	8128.7	100	5105	100	816959	62908440	84446098	1.299	PRJNA260242	SAMN03019597	midgut	sample3 infected tsetse flies	sample3	RNA-Seq	200	8444609800	5624601004	IRD	public	SRX695764	Illumina HiSeq 2000	PAIRED	cDNA	METATRANSCRIPTOMIC	ILLUMINA	2015-09-09T00:00:00Z	SRP046074		female					(Hamidou Soumana et al. 2015)
SRR1569178	Glossina palpalis gambiensis	Glossina_iflavirus_4	16089.6	100	11105	100	1617109	64837508	86837836	2.494	PRJNA260242	SAMN03019598	midgut	sample4 infected tsetse flies	sample4	RNA-Seq	200	8683783600	5789913697	IRD	public	SRX695765	Illumina HiSeq 2000	PAIRED	cDNA	METATRANSCRIPTOMIC	ILLUMINA	2015-09-09T00:00:00Z	SRP046074		female					(Hamidou Soumana et al. 2015)
SRR1569162	Glossina palpalis gambiensis	Glossina_iflavirus_4	5337.3	100	3891	100	537581	69046376	92379586	0.779	PRJNA260242	SAMN03019589	midgut	2I infected tsetse flies	2I	RNA-Seq	200	9237958600	6064217036	IRD	public	SRX695754	Illumina HiSeq 2000	PAIRED	cDNA	METATRANSCRIPTOMIC	ILLUMINA	2015-09-09T00:00:00Z	SRP046074		female					(Hamidou Soumana et al. 2015)
SRR7698159	Glossina palpalis gambiensis	Glossina_iflavirus_4	4217.6	100	1935	100	424395	51958750	65308086	0.817	PRJNA486170	SAMN09839329	Whole body	Adult Lactating Female	Lactating_Whole_Female_G._palpalis_gambiensis_RNA-seq	RNA-Seq	200	6530808600	4373815709	YALE UNIVERSITY	public	SRX4556463	Illumina HiSeq 2000	PAIRED	unspecified	TRANSCRIPTOMIC	ILLUMINA	2018-12-01T00:00:00Z	SRP158014	Gpg-W-L-F	female	2013	Slovakia: Bratislava	Slovak Academy of Sciences in Bratislava\, Slovakia		(Attardo et al. 2019)
SRR7698158	Glossina palpalis gambiensis	Glossina_iflavirus_4	3779.5	100	1773	100	380385	56436146	72391272	0.674	PRJNA486170	SAMN09839328	Whole body	Adult Non-lactating Female	Non-lactating_Whole_Female_G._palpalis_gambiensis_RNA-seq	RNA-Seq	200	7239127200	4843912169	YALE UNIVERSITY	public	SRX4556464	Illumina HiSeq 2000	PAIRED	unspecified	TRANSCRIPTOMIC	ILLUMINA	2018-12-01T00:00:00Z	SRP158014	Gpg-W-NL-F	female	2013	Slovakia: Bratislava	Slovak Academy of Sciences in Bratislava\, Slovakia		(Attardo et al. 2019)
SRR7698161	Glossina palpalis gambiensis	Glossina_iflavirus_4	47318.7	100	25669	100	4758582	67762608	84973368	7.022	PRJNA486170	SAMN09839327	Whole body	Adult Male	Whole_Male_G._palpalis_gambiensis_RNA-seq	RNA-Seq	200	8497336800	5690952765	YALE UNIVERSITY	public	SRX4556461	Illumina HiSeq 2000	PAIRED	unspecified	TRANSCRIPTOMIC	ILLUMINA	2018-12-01T00:00:00Z	SRP158014	Gpg-W-M	male	2013	Slovakia: Bratislava	Slovak Academy of Sciences in Bratislava\, Slovakia		(Attardo et al. 2019)
SRR5571743	Glossina palpalis palpalis	Glossina_iflavirus_3	930	100	212	75	114379	78128844	101696300	0.146	PRJNA386916	SAMN07135507	midgut	midgut\, non-infected	GSM2629697	RNA-Seq	148	7572773717	3359016608	GEO	public	SRX2830619	NextSeq 500	PAIRED	cDNA	TRANSCRIPTOMIC	ILLUMINA	2017-07-28T00:00:00Z	SRP107242						none	(Tsagmo Ngoune et al. 2017)
SRR5571740	Glossina palpalis palpalis	-	0	0	0	75	0	80137986	103492222	0	PRJNA386916	SAMN07135510	midgut	midgut\, infected	GSM2629694	RNA-Seq	148	7701403802	3455132467	GEO	public	SRX2830616	NextSeq 500	PAIRED	cDNA	TRANSCRIPTOMIC	ILLUMINA	2017-07-28T00:00:00Z	SRP107242						Trypanosoma congolense s.l.	(Tsagmo Ngoune et al. 2017)
SRR5571742	Glossina palpalis palpalis	-	0	0	0	75	0	85486876	106487404	0	PRJNA386916	SAMN07135508	midgut	midgut\, infected	GSM2629696	RNA-Seq	148	7929983318	3465916883	GEO	public	SRX2830618	NextSeq 500	PAIRED	cDNA	TRANSCRIPTOMIC	ILLUMINA	2017-07-28T00:00:00Z	SRP107242						Trypanosoma congolense s.l.	(Tsagmo Ngoune et al. 2017)
SRR5571746	Glossina palpalis palpalis	-	0	0	0	75	0	92658838	115711260	0	PRJNA386916	SAMN07135504	midgut	midgut\, non-infected	GSM2629700	RNA-Seq	148	8615476824	3774510720	GEO	public	SRX2830622	NextSeq 500	PAIRED	cDNA	TRANSCRIPTOMIC	ILLUMINA	2017-07-28T00:00:00Z	SRP107242						none	(Tsagmo Ngoune et al. 2017)
SRR5571745	Glossina palpalis palpalis	-	0	0	0	75	0	91855718	116902534	0	PRJNA386916	SAMN07135505	midgut	midgut\, non-infected	GSM2629699	RNA-Seq	148	8704004013	3814240796	GEO	public	SRX2830621	NextSeq 500	PAIRED	cDNA	TRANSCRIPTOMIC	ILLUMINA	2017-07-28T00:00:00Z	SRP107242						none	(Tsagmo Ngoune et al. 2017)
SRR5571744	Glossina palpalis palpalis	-	0	1	0	75	1	100364692	129092644	0	PRJNA386916	SAMN07135506	midgut	midgut\, non-infected	GSM2629698	RNA-Seq	148	9611981184	4219124410	GEO	public	SRX2830620	NextSeq 500	PAIRED	cDNA	TRANSCRIPTOMIC	ILLUMINA	2017-07-28T00:00:00Z	SRP107242						none	(Tsagmo Ngoune et al. 2017)
SRR5571741	Glossina palpalis palpalis	Glossina_iflavirus_3	0.1	12	0	75	18	108401610	136603756	0	PRJNA386916	SAMN07135509	midgut	midgut\, infected	GSM2629695	RNA-Seq	148	10171250515	4460548768	GEO	public	SRX2830617	NextSeq 500	PAIRED	cDNA	TRANSCRIPTOMIC	ILLUMINA	2017-07-28T00:00:00Z	SRP107242						Trypanosoma congolense s.l.	(Tsagmo Ngoune et al. 2017)
SRR5571738	Glossina palpalis palpalis	-	0	1	0	75	2	109993490	138066128	0	PRJNA386916	SAMN07135502	midgut	midgut\, infected	GSM2629692	RNA-Seq	148	10277960787	4503259629	GEO	public	SRX2830614	NextSeq 500	PAIRED	cDNA	TRANSCRIPTOMIC	ILLUMINA	2017-07-28T00:00:00Z	SRP107242						Trypanosoma congolense s.l.	(Tsagmo Ngoune et al. 2017)
SRR5571747	Glossina palpalis palpalis	-	0	0	0	75	0	113869846	144378524	0	PRJNA386916	SAMN07135503	midgut	midgut\, non-infected	GSM2629701	RNA-Seq	148	10749144792	4721759607	GEO	public	SRX2830623	NextSeq 500	PAIRED	cDNA	TRANSCRIPTOMIC	ILLUMINA	2017-07-28T00:00:00Z	SRP107242						none	(Tsagmo Ngoune et al. 2017)
SRR5571739	Glossina palpalis palpalis	-	0	0	0	75	0	115387664	145832638	0	PRJNA386916	SAMN07135511	midgut	midgut\, infected	GSM2629693	RNA-Seq	148	10856280873	4781154350	GEO	public	SRX2830615	NextSeq 500	PAIRED	cDNA	TRANSCRIPTOMIC	ILLUMINA	2017-07-28T00:00:00Z	SRP107242						Trypanosoma congolense s.l.	(Tsagmo Ngoune et al. 2017)
SRR719407	Glossina pallidipes	-	0	2	0	100	2	33509180	43564422	0	PRJNA184812	SAMN01919662			153560	RNA-Seq	200	4356442200	2736207551	WUGSC	public	SRX235694	Illumina HiSeq 2000	PAIRED	unspecified	TRANSCRIPTOMIC	ILLUMINA	2013-02-14T00:00:00Z	SRP017756	2888797127						(Attardo et al. 2019)
SRR724206	Glossina pallidipes	Glossina_iflavirus_4	1.6	59	1	100	163	53823352	67921152	0	PRJNA184812	SAMN01919771			153572	RNA-Seq	200	6792115200	4562930970	WUGSC	public	SRX235897	Illumina HiSeq 2000	PAIRED	unspecified	TRANSCRIPTOMIC	ILLUMINA	2013-02-20T00:00:00Z	SRP017756	2889761638						(Attardo et al. 2019)
SRR714617	Glossina pallidipes	Glossina_iflavirus_4	4.7	79	3	100	472	75618064	95329840	0.001	PRJNA184812	SAMN01919663			153568	RNA-Seq	200	9532984000	6515101636	WUGSC	public	SRX235545	Illumina HiSeq 2000	PAIRED	unspecified	TRANSCRIPTOMIC	ILLUMINA	2013-02-13T00:00:00Z	SRP017756	2889063179						(Attardo et al. 2019)
SRR4253082	Glossina pallidipes	-	0	0	0	100	0	32740984	43339440	0	PRJNA343273	SAMN05785439	Midgut	Carcass 48 hours post challenge (reads pair 1)	G. pallidipes carcass 48 hours post challenge with T. b. brucei	RNA-Seq	200	4333944000	2734288789	YALE UNIVERSITY	public	SRX2173044	Illumina HiSeq 2000	PAIRED	cDNA	TRANSCRIPTOMIC	ILLUMINA	2017-10-02T00:00:00Z	SRP090042	G. pallidipes carcass challenge 48 hpc	female	not applicable	not applicable	Laboratory		(Bateta et al. 2017)
SRR4253085	Glossina pallidipes	Glossina_iflavirus_2	0.2	14	0	100	18	33717228	44125346	0	PRJNA343273	SAMN05785445	Midgut	Gut 48 hours unchallenged control (reads pair 1)	G. pallidipes gut 48 hours unchallenged control with T. b. brucei	RNA-Seq	200	4412534600	2775459788	YALE UNIVERSITY	public	SRX2173047	Illumina HiSeq 2000	PAIRED	cDNA	TRANSCRIPTOMIC	ILLUMINA	2017-10-02T00:00:00Z	SRP090042	G. pallidipes gut control 48 hpc	female	not applicable	not applicable	Laboratory		(Bateta et al. 2017)
SRR4253081	Glossina pallidipes	-	0	0	0	100	0	35461118	45956302	0	PRJNA343273	SAMN05785437	Midgut	Gut 24 hours unchallenged control (reads pair 1)	G. pallidipes gut 24 hours unchallenged control with T. b. brucei	RNA-Seq	200	4595630200	2885634607	YALE UNIVERSITY	public	SRX2173043	Illumina HiSeq 2000	PAIRED	cDNA	TRANSCRIPTOMIC	ILLUMINA	2017-10-02T00:00:00Z	SRP090042	G. pallidipes gut control 24 hpc	female	not applicable	not applicable	Laboratory		(Bateta et al. 2017)
SRR4253083	Glossina pallidipes	Glossina_iflavirus_4	0.1	11	0	100	12	41120022	52109770	0	PRJNA343273	SAMN05785441	Midgut	Gut 48 hours post challenge (reads pair 1)	G. pallidipes gut 48 hours post challenge with T. b. brucei	RNA-Seq	200	5210977000	3246582762	YALE UNIVERSITY	public	SRX2173045	Illumina HiSeq 2000	PAIRED	cDNA	TRANSCRIPTOMIC	ILLUMINA	2017-10-02T00:00:00Z	SRP090042	G. pallidipes gut 48 hpc	female	not applicable	not applicable	Laboratory		(Bateta et al. 2017)
SRR4253080	Glossina pallidipes	Glossina_iflavirus_4	0.6	32	0	100	64	53523348	68991486	0	PRJNA343273	SAMN05785435	Midgut	Carcass 24 hours unchallenged control (reads pair 1)	G. pallidipes carcass 24 hours unchallenged control with T. b. brucei	RNA-Seq	200	6899148600	4419805797	YALE UNIVERSITY	public	SRX2173042	Illumina HiSeq 2000	PAIRED	cDNA	TRANSCRIPTOMIC	ILLUMINA	2017-10-02T00:00:00Z	SRP090042	G. pallidipes carcass control 24 hpc	female	not applicable	not applicable	Laboratory		(Bateta et al. 2017)
SRR4253078	Glossina pallidipes	Glossina_iflavirus_4	0.6	26	0	100	64	57508334	75057506	0	PRJNA343273	SAMN05785431	Midgut	Carcass 24 hours post challenge (reads pair 1)	G. pallidipes carcass 24 hours post challenge with T. b. brucei	RNA-Seq	200	7505750600	5036889705	YALE UNIVERSITY	public	SRX2173040	Illumina HiSeq 2000	PAIRED	cDNA	TRANSCRIPTOMIC	ILLUMINA	2017-10-02T00:00:00Z	SRP090042	G. pallidipes carcass challenged 24 hpc	female	not applicable	not applicable	Laboratory		(Bateta et al. 2017)
SRR4253084	Glossina pallidipes	Glossina_iflavirus_4	4.2	85	3	100	424	70312844	88387098	0.001	PRJNA343273	SAMN05785443	Midgut	Carcass 48 hours unchallenged control (reads pair 1)	G. pallidipes carcass 48 hours unchallenged control with T. b. brucei	RNA-Seq	200	8838709800	6019805643	YALE UNIVERSITY	public	SRX2173046	Illumina HiSeq 2000	PAIRED	cDNA	TRANSCRIPTOMIC	ILLUMINA	2017-10-02T00:00:00Z	SRP090042	G. pallidipes carcass control 48 hpc	female	not applicable	not applicable	Laboratory		(Bateta et al. 2017)
SRR4253079	Glossina pallidipes	Glossina_iflavirus_4	5.8	87	4	100	587	73392634	92329038	0.001	PRJNA343273	SAMN05785433	Midgut	Gut 24 hours post challenge (reads pair 1)	G. pallidipes gut 24 hours post challenge with T. b. brucei	RNA-Seq	200	9232903800	6348723064	YALE UNIVERSITY	public	SRX2173041	Illumina HiSeq 2000	PAIRED	cDNA	TRANSCRIPTOMIC	ILLUMINA	2017-10-02T00:00:00Z	SRP090042	G. pallidipes gut challenged 24 hpc	female	not applicable	not applicable	Laboratory		(Bateta et al. 2017)
SRR5590063	Glossina pallidipes	-	0	0	0	51	0	9902930	22077070	0	PRJNA387614	SAMN07159355	Bacteriome	Transcriptome of tsetse fly bacteriomes within Kenyan flies	RIO-1M-B	RNA-Seq	102	1125930570	487149851	WEST VIRGINIA UNIVERSITY	public	SRX2847174	Illumina HiSeq 1000	PAIRED	RANDOM	TRANSCRIPTOMIC	ILLUMINA	2017-06-15T00:00:00Z	SRP107888	Bacteriome_lib1	male	2015-03	Kenya	Escarpment Savannah	-	(Medina Munoz et al. 2017)
SRR5590064	Glossina pallidipes	-	0	0	0	51	0	10229924	25115424	0	PRJNA387614	SAMN07159354	Bacteriome	Transcriptome of tsetse fly bacteriomes within Kenyan flies	RIO-2M-B	RNA-Seq	102	1280886624	552374382	WEST VIRGINIA UNIVERSITY	public	SRX2847173	Illumina HiSeq 1000	PAIRED	RANDOM	TRANSCRIPTOMIC	ILLUMINA	2017-06-15T00:00:00Z	SRP107888	Bacteriome_lib2	male	2015-03	Kenya	Escarpment Savannah	-	(Medina Munoz et al. 2017)
SRR5590065	Glossina pallidipes	-	0	0	0	51	0	5126	10560	0	PRJNA387614	SAMN07159351	Bacteriome	Transcriptome of tsetse fly bacteriomes within Kenyan flies	RIO-6F-B	RNA-Seq	102	538560	307657	WEST VIRGINIA UNIVERSITY	public	SRX2847172	Illumina HiSeq 1000	PAIRED	RANDOM	TRANSCRIPTOMIC	ILLUMINA	2017-06-15T00:00:00Z	SRP107888	Bacteriome_lib6	female	2015-03	Kenya	Escarpment Savannah	-	(Medina Munoz et al. 2017)
SRR5590066	Glossina pallidipes	-	0	0	0	51	0	8011506	21434372	0	PRJNA387614	SAMN07159350	Bacteriome	Transcriptome of tsetse fly bacteriomes within Kenyan flies	RIO-3F-B	RNA-Seq	102	1093152972	471811746	WEST VIRGINIA UNIVERSITY	public	SRX2847171	Illumina HiSeq 1000	PAIRED	RANDOM	TRANSCRIPTOMIC	ILLUMINA	2017-06-15T00:00:00Z	SRP107888	Bacteriome_lib3	female	2015-03	Kenya	Escarpment Savannah	-	(Medina Munoz et al. 2017)
SRR5590067	Glossina pallidipes	-	0	0	0	51	0	8100434	23644138	0	PRJNA387614	SAMN07159353	Bacteriome	Transcriptome of tsetse fly bacteriomes within Kenyan flies	RIO-5M-B	RNA-Seq	102	1205851038	521375197	WEST VIRGINIA UNIVERSITY	public	SRX2847170	Illumina HiSeq 1000	PAIRED	RANDOM	TRANSCRIPTOMIC	ILLUMINA	2017-06-15T00:00:00Z	SRP107888	Bacteriome_lib5	male	2015-03	Kenya	Escarpment Savannah	-	(Medina Munoz et al. 2017)
SRR5590068	Glossina pallidipes	-	0	0	0	51	0	6121776	22863436	0	PRJNA387614	SAMN07159352	Bacteriome	Transcriptome of tsetse fly bacteriomes within Kenyan flies	RIO-4F-B	RNA-Seq	102	1166035236	502985941	WEST VIRGINIA UNIVERSITY	public	SRX2847169	Illumina HiSeq 1000	PAIRED	RANDOM	TRANSCRIPTOMIC	ILLUMINA	2017-06-15T00:00:00Z	SRP107888	Bacteriome_lib4	female	2015-03	Kenya	Escarpment Savannah	-	(Medina Munoz et al. 2017)
SRR7698162	Glossina pallidipes	Glossina_iflavirus_4	0.3	19	0	100	29	34897220	45460812	0	PRJNA486170	SAMN09839324	Whole body	Adult Male	Whole_Male_G._pallidipes_RNA-seq	RNA-Seq	200	4546081200	2806288714	YALE UNIVERSITY	public	SRX4556460	Illumina HiSeq 2000	PAIRED	unspecified	TRANSCRIPTOMIC	ILLUMINA	2018-12-01T00:00:00Z	SRP158014	Gpd-W-M	male	2013	Slovakia: Bratislava	Slovak Academy of Sciences in Bratislava\, Slovakia		(Attardo et al. 2019)
SRR7698163	Glossina pallidipes	Glossina_iflavirus_4	0.1	9	0	100	14	58957666	74640446	0	PRJNA486170	SAMN09839325	Whole body	Adult Non-lactating Female	Non-lactating_Whole_Female_G._pallidipes_RNA-seq	RNA-Seq	200	7464044600	4681132464	YALE UNIVERSITY	public	SRX4556459	Illumina HiSeq 2000	PAIRED	unspecified	TRANSCRIPTOMIC	ILLUMINA	2018-12-01T00:00:00Z	SRP158014	Gpd-W-NL-F	female	2013	Slovakia: Bratislava	Slovak Academy of Sciences in Bratislava\, Slovakia		(Attardo et al. 2019)
SRR7698160	Glossina pallidipes	Glossina_iflavirus_4	0.9	31	0	100	87	69682970	90913620	0	PRJNA486170	SAMN09839326	Whole body	Adult Lactating Female	Lactating_Whole_Female_G._pallidipes_RNA-seq	RNA-Seq	200	9091362000	6003242844	YALE UNIVERSITY	public	SRX4556462	Illumina HiSeq 2000	PAIRED	unspecified	TRANSCRIPTOMIC	ILLUMINA	2018-12-01T00:00:00Z	SRP158014	Gpd-W-L-F	female	2013	Slovakia: Bratislava	Slovak Academy of Sciences in Bratislava\, Slovakia		(Attardo et al. 2019)
SRR650433	Glossina fuscipes fuscipes	Glossina_iflavirus_2	6948.3	100	5240	100	718483	65387236	88064898	1.099	PRJNA176015	SAMN01889189		Adult Lactating Female	152876	RNA-Seq	200	8806489800	6094525711	WUGSC	public	SRX218281	Illumina HiSeq 2000	PAIRED	unspecified	TRANSCRIPTOMIC	ILLUMINA	2013-01-25T00:00:00Z	SRP017755	2888868543						(Attardo et al. 2019)
SRR650426	Glossina fuscipes fuscipes	Glossina_iflavirus_4	0.2	17	0	100	24	42798050	52627250	0	PRJNA176015	SAMN01889191			152864	RNA-Seq	200	5262725000	3268416904	WUGSC	public	SRX218282	Illumina HiSeq 2000	PAIRED	unspecified	TRANSCRIPTOMIC	ILLUMINA	2013-01-24T00:00:00Z	SRP017755	2888868546						(Attardo et al. 2019)
SRR650427	Glossina fuscipes fuscipes	Glossina_iflavirus_2	0.3	15	0	100	28	52898210	67126642	0	PRJNA176015	SAMN01889192			152868	RNA-Seq	200	6712664200	4293167228	WUGSC	public	SRX218283	Illumina HiSeq 2000	PAIRED	unspecified	TRANSCRIPTOMIC	ILLUMINA	2013-01-24T00:00:00Z	SRP017755	2889063060						(Attardo et al. 2019)
SRR650436	Glossina fuscipes fuscipes	Glossina_iflavirus_2	1.6	59	1	100	169	78412480	110387850	0	PRJNA176015	SAMN01889188			152880	RNA-Seq	200	11038785000	7626074110	WUGSC	public	SRX218280	Illumina HiSeq 2000	PAIRED	unspecified	TRANSCRIPTOMIC	ILLUMINA	2013-01-24T00:00:00Z	SRP017755	2888868541						(Attardo et al. 2019)
SRR15688471	Glossina fuscipes fuscipes	Glossina_iflavirus_1	0.1	5	0	76	10	44526978	68301764	0	PRJNA759598	SAMN21170840		reproductive tissues	GSM5553094	RNA-Seq	152	5190934064	2667850336	Yale School of Public Health	public	SRX11984643	Illumina HiSeq 2500	PAIRED	cDNA	TRANSCRIPTOMIC	ILLUMINA	2021-09-09T00:00:00Z	SRP335215		female					(Son et al. 2021)
SRR15688472	Glossina fuscipes fuscipes	-	0	0	0	76	0	46115854	73719478	0	PRJNA759598	SAMN21170841		reproductive tissues	GSM5553095	RNA-Seq	152	5602680328	2811825859	Yale School of Public Health	public	SRX11984644	Illumina HiSeq 2500	PAIRED	cDNA	TRANSCRIPTOMIC	ILLUMINA	2021-09-09T00:00:00Z	SRP335215		male					(Son et al. 2021)
SRR15688468	Glossina fuscipes fuscipes	Glossina_iflavirus_1	0.1	10	0	76	18	49486154	74207510	0	PRJNA759598	SAMN21170832		reproductive tissues	GSM5553091	RNA-Seq	152	5639770760	2815408992	Yale School of Public Health	public	SRX11984640	Illumina HiSeq 2500	PAIRED	cDNA	TRANSCRIPTOMIC	ILLUMINA	2021-09-09T00:00:00Z	SRP335215		female					(Son et al. 2021)
SRR15688469	Glossina fuscipes fuscipes	Glossina_iflavirus_1	0.1	6	0	76	12	50000332	76871714	0	PRJNA759598	SAMN21170836		reproductive tissues	GSM5553092	RNA-Seq	152	5842250264	2927941242	Yale School of Public Health	public	SRX11984641	Illumina HiSeq 2500	PAIRED	cDNA	TRANSCRIPTOMIC	ILLUMINA	2021-09-09T00:00:00Z	SRP335215		female					(Son et al. 2021)
SRR15688475	Glossina fuscipes fuscipes	Glossina_iflavirus_1	0.1	7	0	76	12	52552280	82920760	0	PRJNA759598	SAMN21170844		reproductive tissues	GSM5553098	RNA-Seq	152	6301977760	3160702668	Yale School of Public Health	public	SRX11984647	Illumina HiSeq 2500	PAIRED	cDNA	TRANSCRIPTOMIC	ILLUMINA	2021-09-09T00:00:00Z	SRP335215		male					(Son et al. 2021)
SRR15688476	Glossina fuscipes fuscipes	Glossina_iflavirus_1	0.1	7	0	76	16	54336524	83561518	0	PRJNA759598	SAMN21170845		reproductive tissues	GSM5553099	RNA-Seq	152	6350675368	3186416421	Yale School of Public Health	public	SRX11984648	Illumina HiSeq 2500	PAIRED	cDNA	TRANSCRIPTOMIC	ILLUMINA	2021-09-09T00:00:00Z	SRP335215		male					(Son et al. 2021)
SRR15688474	Glossina fuscipes fuscipes	-	0	0	0	76	0	35362222	90252960	0	PRJNA759598	SAMN21170843		reproductive tissues	GSM5553097	RNA-Seq	152	6859224960	3221077019	Yale School of Public Health	public	SRX11984646	Illumina HiSeq 2500	PAIRED	cDNA	TRANSCRIPTOMIC	ILLUMINA	2021-09-09T00:00:00Z	SRP335215		male					(Son et al. 2021)
SRR15688473	Glossina fuscipes fuscipes	-	0	1	0	76	2	18261298	91676858	0	PRJNA759598	SAMN21170842		reproductive tissues	GSM5553096	RNA-Seq	152	6967441208	3164556346	Yale School of Public Health	public	SRX11984645	Illumina HiSeq 2500	PAIRED	cDNA	TRANSCRIPTOMIC	ILLUMINA	2021-09-09T00:00:00Z	SRP335215		male					(Son et al. 2021)
SRR15688470	Glossina fuscipes fuscipes	Glossina_iflavirus_1	0.3	17	0	76	36	163298326	226057488	0	PRJNA759598	SAMN21170838		reproductive tissues	GSM5553093	RNA-Seq	152	17180369088	8465459948	Yale School of Public Health	public	SRX11984642	Illumina HiSeq 2500	PAIRED	cDNA	TRANSCRIPTOMIC	ILLUMINA	2021-09-09T00:00:00Z	SRP335215		female					(Son et al. 2021)
SRR15688467	Glossina fuscipes fuscipes	Glossina_iflavirus_1	0.2	11	0	76	34	176694012	260026826	0	PRJNA759598	SAMN21170830		reproductive tissues	GSM5553090	RNA-Seq	152	19762038776	9679503986	Yale School of Public Health	public	SRX11984639	Illumina HiSeq 2500	PAIRED	cDNA	TRANSCRIPTOMIC	ILLUMINA	2021-09-09T00:00:00Z	SRP335215		female					(Son et al. 2021)
SRR7698167	Glossina fuscipes fuscipes	Glossina_iflavirus_4	2.8	76	2	100	285	78472966	107285924	0	PRJNA486170	SAMN09839321	Whole body	Adult Male	Whole_Male_G._fuscipes_RNA-seq	RNA-Seq	200	10728592400	7326321264	YALE UNIVERSITY	public	SRX4556455	Illumina HiSeq 2000	PAIRED	unspecified	TRANSCRIPTOMIC	ILLUMINA	2018-12-01T00:00:00Z	SRP158014	Gff-W-M	male	2013	Slovakia: Bratislava	Slovak Academy of Sciences in Bratislava\, Slovakia		(Attardo et al. 2019)
SRR7698164	Glossina fuscipes fuscipes	Glossina_iflavirus_2	7601.4	100	2250	100	786132	85381368	113397978	0.921	PRJNA486170	SAMN09839322	Whole body	Adult Non-lactating Female	Non-lactating_Whole_Female_G._fuscipes_RNA-seq	RNA-Seq	200	11339797800	7769229830	YALE UNIVERSITY	public	SRX4556458	Illumina HiSeq 2000	PAIRED	unspecified	TRANSCRIPTOMIC	ILLUMINA	2018-12-01T00:00:00Z	SRP158014	Gff-W-NL-F	female	2013	Slovakia: Bratislava	Slovak Academy of Sciences in Bratislava\, Slovakia		(Attardo et al. 2019)
SRR670251	Glossina brevipalpis	-	0	0	0	100	0	71330352	91576654	0	PRJNA182187	SAMN01906709			153091	RNA-Seq	200	9157665400	6277262428	WUGSC	public	SRX220383	Illumina HiSeq 2000	PAIRED	unspecified	TRANSCRIPTOMIC	ILLUMINA	2013-02-04T00:00:00Z	SRP017485	2888658733						(Attardo et al. 2019)
SRR653459	Glossina brevipalpis	Glossina_iflavirus_4	0.2	17	0	100	24	73311356	93191058	0	PRJNA182187	SAMN01906707			153003	RNA-Seq	200	9319105800	6412579014	WUGSC	public	SRX220378	Illumina HiSeq 2000	PAIRED	unspecified	TRANSCRIPTOMIC	ILLUMINA	2013-01-29T00:00:00Z	SRP017485	2888658644						(Attardo et al. 2019)
SRR681140	Glossina brevipalpis	-	0	0	0	100	0	73914390	94620990	0	PRJNA182187	SAMN01906713			153087	RNA-Seq	200	9462099000	6482783544	WUGSC	public	SRX220379	Illumina HiSeq 2000	PAIRED	unspecified	TRANSCRIPTOMIC	ILLUMINA	2013-02-07T00:00:00Z	SRP017485	2888658749						(Attardo et al. 2019)
SRR653479	Glossina brevipalpis	Glossina_iflavirus_4	0.2	17	0	100	22	76009686	96010546	0	PRJNA182187	SAMN01906711			153083	RNA-Seq	200	9601054600	6553454692	WUGSC	public	SRX220380	Illumina HiSeq 2000	PAIRED	unspecified	TRANSCRIPTOMIC	ILLUMINA	2013-01-29T00:00:00Z	SRP017485	2888658723						(Attardo et al. 2019)
SRR680521	Glossina brevipalpis	-	0	0	0	100	0	75285650	96349290	0	PRJNA182187	SAMN01906712			153019	RNA-Seq	200	9634929000	6620927818	WUGSC	public	SRX220382	Illumina HiSeq 2000	PAIRED	unspecified	TRANSCRIPTOMIC	ILLUMINA	2013-02-06T00:00:00Z	SRP017485	2888658742						(Attardo et al. 2019)
SRR7698168	Glossina brevipalpis	Glossina_iflavirus_4	0.2	12	0	100	18	69269960	86047662	0	PRJNA486170	SAMN09839318	Whole body	Adult Male	Whole_Male_G._brevipalpis_RNA-seq	RNA-Seq	200	8604766200	5791054269	YALE UNIVERSITY	public	SRX4556454	Illumina HiSeq 2000	PAIRED	unspecified	TRANSCRIPTOMIC	ILLUMINA	2018-12-01T00:00:00Z	SRP158014	Gbr-W-M	male	2013	Austria: Seibersdorf	IAEA laboratory in Seibersdorf\, Austria		(Attardo et al. 2019)
SRR7698166	Glossina brevipalpis	Glossina_iflavirus_4	0.1	4	0	100	6	73768292	92443922	0	PRJNA486170	SAMN09839320	Whole body	Adult Lactating Female	Lactating_Whole_Female_G._brevipalpis_RNA-seq	RNA-Seq	200	9244392200	6280240465	YALE UNIVERSITY	public	SRX4556456	Illumina HiSeq 2000	PAIRED	unspecified	TRANSCRIPTOMIC	ILLUMINA	2018-12-01T00:00:00Z	SRP158014	Gbr-W-L-F	female	2013	Austria: Seibersdorf	IAEA laboratory in Seibersdorf\, Austria		(Attardo et al. 2019)
SRR7698169	Glossina brevipalpis	-	0	0	0	100	0	81139148	102294900	0	PRJNA486170	SAMN09839319	Whole body	Adult Non-lactating Female	Non-lactating_Whole_Female_G._brevipalpis_RNA-seq	RNA-Seq	200	10229490000	6907359367	YALE UNIVERSITY	public	SRX4556453	Illumina HiSeq 2000	PAIRED	unspecified	TRANSCRIPTOMIC	ILLUMINA	2018-12-01T00:00:00Z	SRP158014	Gbr-W-NL-F	female	2013	Austria: Seibersdorf	IAEA laboratory in Seibersdorf\, Austria		(Attardo et al. 2019)
SRR12824686	Glossina brevipalpis	Glossina_iflavirus_1	0.5	29	0	51	104	22375396	30561680	0	PRJNA668823	SAMN16424739		Gb midgut female 4	Rio_Gbgutfem4	RNA-Seq	100	1542477737	687343777	WEST VIRGINIA UNIVERSITY	public	SRX9292317	Illumina HiSeq 1500	PAIRED	cDNA	METATRANSCRIPTOMIC	ILLUMINA	2020-10-18T00:00:00Z	SRP287363	Gbgutfem4		2016	Austria	Joint FAO/IAEA Division of Nuclear Techniques in Food and Agriculture		(Medina Munoz et al. 2021)
SRR12824683	Glossina brevipalpis	Glossina_iflavirus_1	1.6	55	1	51	340	24737792	32050114	0.001	PRJNA668823	SAMN16424742		Gb bacteriome male 4	Rio_Gbbacmale4	RNA-Seq	100	1617597172	712492537	WEST VIRGINIA UNIVERSITY	public	SRX9292320	Illumina HiSeq 1500	PAIRED	cDNA	METATRANSCRIPTOMIC	ILLUMINA	2020-10-18T00:00:00Z	SRP287363	Gbbacmale4		2016	Austria	Joint FAO/IAEA Division of Nuclear Techniques in Food and Agriculture		(Medina Munoz et al. 2021)
SRR12824678	Glossina brevipalpis	Glossina_iflavirus_1	2.7	64	1	51	570	23959944	32121888	0.002	PRJNA668823	SAMN16424731		Gb midgut female 3	Rio_Gbgutfem3	RNA-Seq	100	1621009248	720880009	WEST VIRGINIA UNIVERSITY	public	SRX9292325	Illumina HiSeq 1500	PAIRED	cDNA	METATRANSCRIPTOMIC	ILLUMINA	2020-10-18T00:00:00Z	SRP287363	Gbgutfem3		2016	Austria	Joint FAO/IAEA Division of Nuclear Techniques in Food and Agriculture		(Medina Munoz et al. 2021)
SRR12824691	Glossina brevipalpis	Glossina_iflavirus_1	2	63	1	51	416	24841882	32391322	0.002	PRJNA668823	SAMN16424727		Gb bacteriome male 5	Rio_Gbbacmale5	RNA-Seq	100	1634716409	723045152	WEST VIRGINIA UNIVERSITY	public	SRX9292312	Illumina HiSeq 1500	PAIRED	cDNA	METATRANSCRIPTOMIC	ILLUMINA	2020-10-18T00:00:00Z	SRP287363	Gbbacmale5		2016	Austria	Joint FAO/IAEA Division of Nuclear Techniques in Food and Agriculture		(Medina Munoz et al. 2021)
SRR12824684	Glossina brevipalpis	Glossina_iflavirus_1	0.9	40	0	51	199	21975910	32493718	0.001	PRJNA668823	SAMN16424741		Gb midgut male 2	Rio_Gbgutmale2	RNA-Seq	100	1638969347	730780781	WEST VIRGINIA UNIVERSITY	public	SRX9292319	Illumina HiSeq 1500	PAIRED	cDNA	METATRANSCRIPTOMIC	ILLUMINA	2020-10-18T00:00:00Z	SRP287363	Gbgutmale2		2016	Austria	Joint FAO/IAEA Division of Nuclear Techniques in Food and Agriculture		(Medina Munoz et al. 2021)
SRR12824681	Glossina brevipalpis	Glossina_iflavirus_1	0.6	37	0	51	138	25784036	33821174	0.001	PRJNA668823	SAMN16424744		Gb bacteriome female 3	Rio_Gbbacfem3	RNA-Seq	100	1706904484	753094340	WEST VIRGINIA UNIVERSITY	public	SRX9292322	Illumina HiSeq 1500	PAIRED	cDNA	METATRANSCRIPTOMIC	ILLUMINA	2020-10-18T00:00:00Z	SRP287363	Gbbacfem3		2016	Austria	Joint FAO/IAEA Division of Nuclear Techniques in Food and Agriculture		(Medina Munoz et al. 2021)
SRR12824676	Glossina brevipalpis	Glossina_iflavirus_1	2.8	72	2	51	597	29885518	38922592	0.002	PRJNA668823	SAMN16424733		Gb bacteriome female 6	Rio_Gbbacfem6	RNA-Seq	100	1963731721	869406092	WEST VIRGINIA UNIVERSITY	public	SRX9292327	Illumina HiSeq 1500	PAIRED	cDNA	METATRANSCRIPTOMIC	ILLUMINA	2020-10-18T00:00:00Z	SRP287363	Gbbacfem6		2016	Austria	Joint FAO/IAEA Division of Nuclear Techniques in Food and Agriculture		(Medina Munoz et al. 2021)
SRR12824679	Glossina brevipalpis	Glossina_iflavirus_1	1.2	46	0	51	246	30501774	40497206	0.001	PRJNA668823	SAMN16424730		Gb bacteriome female 5	Rio_Gbbacfem5	RNA-Seq	100	2043556952	903193965	WEST VIRGINIA UNIVERSITY	public	SRX9292324	Illumina HiSeq 1500	PAIRED	cDNA	METATRANSCRIPTOMIC	ILLUMINA	2020-10-18T00:00:00Z	SRP287363	Gbbacfem5		2016	Austria	Joint FAO/IAEA Division of Nuclear Techniques in Food and Agriculture		(Medina Munoz et al. 2021)
SRR12824674	Glossina brevipalpis	Glossina_iflavirus_1	1	39	0	51	204	35394170	46536134	0.001	PRJNA668823	SAMN16424735		Gb bacteriome female 4	Rio_Gbbacfem4	RNA-Seq	100	2348556519	1035939418	WEST VIRGINIA UNIVERSITY	public	SRX9292329	Illumina HiSeq 1500	PAIRED	cDNA	METATRANSCRIPTOMIC	ILLUMINA	2020-10-18T00:00:00Z	SRP287363	Gbbacfem4		2016	Austria	Joint FAO/IAEA Division of Nuclear Techniques in Food and Agriculture		(Medina Munoz et al. 2021)
SRR1553720	Glossina austeni	-	0	0	0	100	0	116451776	150148324	0	PRJNA189552	SAMN02989768	missing	carcass	GAAD-49595-Ga1_RW10	RNA-Seq	200	15014832400	9979311840	WUGSC	public	SRX682955	Illumina HiSeq 2000	PAIRED	unspecified	TRANSCRIPTOMIC	ILLUMINA	2014-08-25T00:00:00Z	SRP033002		male		South Africa			(Attardo et al. 2019)
SRR1553721	Glossina austeni	-	0	0	0	100	0	125951330	168134506	0	PRJNA189552	SAMN02989769	missing	carcass	GAAD-49596-Ga2_RW8	RNA-Seq	200	16813450600	11253194071	WUGSC	public	SRX682983	Illumina HiSeq 2000	PAIRED	unspecified	TRANSCRIPTOMIC	ILLUMINA	2014-08-25T00:00:00Z	SRP033002		female		South Africa			(Attardo et al. 2019)
